# Colonic inflammation modulates the intestinal circadian landscape

**DOI:** 10.1101/2025.02.20.639289

**Authors:** Thomas D Butler, Polly Downton, Suzanna H Dickson, Andrea Luengas-Martinez, Devin A Simpkins, Isabel Khoo, Sarah Veal, Alexander C West, Antony D Adamson, David A Bechtold, John T McLaughlin, Julie E Gibbs

## Abstract

Inflammatory bowel disease (IBD) is a chronic inflammatory condition that carries significant morbidity. The circadian (24h) clock regulates many aspects of immunity and circadian disruption is implicated in inflammatory disease. We examined the impact of acute dextran sulphate sodium-induced colitis on the intestinal circadian landscape and investigated consequences of intestinal epithelial cell (IEC) clock disruption on immune function in health and under inflammatory stress. Within the inflamed colon, we observed attenuated IEC clock function. Furthermore, *de novo* oscillations in numbers of colonic regulatory T cells emerged, associated with diurnal variation in proliferation and activation markers. IEC-specific deletion of core clock gene *Bmal1* drove alterations in the rhythmic colonic transcriptome (impacting key immune pathways) and marked damping of microbiota rhythmicity. IEC-specific *Bmal1* deletion did not impact colitis severity. These results highlight the impact of colonic inflammation on circadian processes and suggest that circadian logic could be applied in IBD treatment.
