## Supplementary table 4 for "Colonic inflammation modulates the intestinal circadian landscape"

### Sheet: Sheet1
						ANOVA										multiple comparison test, Naïve vs colitis, adjusted p-value				Multiple comparisons test, adjusted p value								Sidak's multiple comparison test, naïve-colitis, adjusted p-value		Sidak's multiple comparison test, ZT0-ZT12, adjusted p-value		Sidak's multiple comparison test, ZT0-ZT12, adjusted p-value		Sidak's multiple comparison test, ZT0-ZT12, adjusted p-value		Sidak's multiple comparison test, adjusted p-value		JTKcycle adjusted p-value		JTKcycle BH q-value		Three-way ANOVA, multiple comparisons
Figure	Experiment	Tissue	Target	Statistical Test	P value	Genotype	Genotype	Treatment	Treatment	Time	Time	Tissue	Tissue	Interaction	Interaction	ZT0	ZT6	ZT12	ZT18	Day 0	Day 1	Day 2	Day 3	Day 4	Day 5	Day 6	Day 7	Bmal1flox	IEC-Bmal1-/-	Bmal1flox	IEC-Bmal1-/-	Naïve	Colitis	LP	MLN	Light	Dark	Bmal1flox	IEC-Bmal1-/-	Bmal1flox	IEC-Bmal1-/-
1B	in vivo characterisation	whole animal	weight, ZT0 initiation	Ordinary two-way ANOVA, Tukey multiple comparisons test				<0.001	***	<0.001	***			<0.001	***					>0.9999	0.7264	0.5536	0.7212	0.9813	0.0037	<0.001	<0.001
			weight, ZT6 initiation	Ordinary two-way ANOVA, Tukey multiple comparisons test																>0.9999	0.9334	0.8881	0.1723	0.4174	0.9424	<0.001	<0.001
			weight, ZT12 initiation	Ordinary two-way ANOVA, Tukey multiple comparisons test																>0.9999	0.0792	0.0295	0.0594	0.1434	0.9951	<0.001	<0.001
			weight, ZT18 initiation	Ordinary two-way ANOVA, Tukey multiple comparisons test																>0.9999	0.8651	0.9096	0.9858	0.7176	0.8173	<0.001	<0.001
1C	ex vivo characterisation	colon	colon length	Ordinary one-way ANOVA, Dunnett multiple comparisons test				<0.001	***							<0.001	<0.001	<0.001	<0.001
1D	in vivo characterisation	whole animal	composite score, ZT0 initiation	Ordinary two-way ANOVA, Tukey multiple comparisons test				<0.001	***	<0.001	***			<0.001	***					>0.9999	<0.001	<0.001	<0.001	<0.001	<0.001	<0.001	<0.001
			composite score, ZT6 initiation	Ordinary two-way ANOVA, Tukey multiple comparisons test																>0.9999	<0.001	<0.001	<0.001	<0.001	<0.001	<0.001	<0.001
			composite score, ZT12 initiation	Ordinary two-way ANOVA, Tukey multiple comparisons test																>0.9999	<0.001	<0.001	<0.001	<0.001	<0.001	<0.001	<0.001
			composite score, ZT18 initiation	Ordinary two-way ANOVA, Tukey multiple comparisons test																>0.9999	<0.001	<0.001	<0.001	<0.001	<0.001	<0.001	<0.001
1E	Histology	colon	H&E	Ordinary two-way ANOVA, Šídák multiple comparisons test				<0.001	***	0.0793	ns			0.0079	**	<0.001	0.0228	<0.001	<0.001
1G	Flow cytometry	colon	Leukocytes	Ordinary two-way ANOVA, Šídák multiple comparisons test				<0.001	***	0.0107	*			0.0866	ns	0.0123	0.0022	<0.001	<0.001
1H	Flow cytometry	lymph node	Leukocytes	Ordinary two-way ANOVA, Šídák multiple comparisons test				<0.001	***	0.0523	ns			0.0221	*	0.0051	0.3309	<0.001	<0.001
1I	ELISA	fecal	Albumin	Ordinary two-way ANOVA, Šídák multiple comparisons test				<0.001	***	0.3808	ns			0.1442	ns	0.0028	0.019	0.993	0.0744
1J	qPCR	colon	Il1b	Ordinary two-way ANOVA, Tukey multiple comparisons test				0.0029	**	0.1005	ns			0.1112	ns	<0.001	0.1184	0.7248	0.4088
			Il6	Ordinary two-way ANOVA, Tukey multiple comparisons test				0.0522	ns	0.4185	ns			0.4286	ns	0.021	0.6889	0.7197	0.3947
			Ccl2	Ordinary two-way ANOVA, Tukey multiple comparisons test				0.0152	*	0.5668	ns			0.5765	ns	0.0246	0.201	0.4527	0.5241
			Cxcl5	Ordinary two-way ANOVA, Tukey multiple comparisons test				0.002	**	0.8052	ns			0.829	ns	0.036	0.0443	0.1787	0.2883
			Cxcl1	Ordinary two-way ANOVA, Tukey multiple comparisons test				0.0092	**	0.786	ns			0.7905	ns	0.0312	0.2572	0.2386	0.3575
			tnfa	Ordinary two-way ANOVA, Tukey multiple comparisons test				<0.001	***	0.1847	ns			0.7834	ns	0.0124	0.0042	0.0355	0.1013
			Ifng	Ordinary two-way ANOVA, Tukey multiple comparisons test				0.1627	ns	0.9575	ns			0.875	ns	0.1031	0.5247	0.6413	0.6553
			Il10	Ordinary two-way ANOVA, Tukey multiple comparisons test				0.1534	ns	0.1682	ns			0.697	ns	0.0857	0.5631	0.8109	0.7215
2A	qPCR	IEC	Bmal1	Ordinary two-way ANOVA, Tukey multiple comparisons test				<0.001	***	<0.001	***			<0.001	***	<0.001	<0.001	0.7441	0.1232
			Reverba	Ordinary two-way ANOVA, Tukey multiple comparisons test				<0.001	***	<0.001	***			<0.001	***	0.7528	<0.001	0.002	0.5921
			Per2	Ordinary two-way ANOVA, Tukey multiple comparisons test				<0.001	***	<0.001	***			<0.001	***	0.001	0.59	<0.001	<0.001
			Cry1	Ordinary two-way ANOVA, Tukey multiple comparisons test				<0.001	***	<0.001	***			<0.001	***	<0.001	0.27	0.15	0.001
2C	in vivo characterisation	whole animal	Reverba	Paired, two-tailed t test	<0.001
2D	in vivo characterisation	whole animal	Reverba	Ordinary one-way ANOVA, Dunnett multiple comparisons test				<0.001	***												0.003		<0.001
3B	qPCR	IEC	Bmal1	Unpaired two-tailed t test	<0.001
3C	in vivo characterisation	whole animal	period	Unpaired two-tailed t test	0.09
3D	in vivo characterisation	whole animal	food intake	Ordinary two-way ANOVA, Šídák multiple comparisons test		0.43	ns			<0.001	***			0.16	ns													<0.001	<0.001							<0.001	<0.001
3E	in vivo characterisation	whole animal	fat mass	Unpaired two-tailed t test	0.1987
			lean mass	Unpaired two-tailed t test	0.283
3G	RNASeq	colon	Cldn8	Ordinary two-way ANOVA		<0.001	***			0.264	ns																											0.00828	0.0735	0.3857	0.7783
3H	ELISA	fecal	Albumin	Ordinary two-way ANOVA, Šídák multiple comparisons test		0.79	ns			0.04	*			0.25	ns	ZT0-ZT12: Bmal1flox = 0.64, IEC-bmal1-/- = 0.06
4B	RNASeq	colon	Bmal1	Ordinary two-way ANOVA		0.6111	ns			0.0397	*																											<0.001	0.00337	0.138	0.3348
			Nr1d1	Ordinary two-way ANOVA		<0.001	***			<0.001	***																											0.0056	<0.001	0.352	0.1598
			Per2	Ordinary two-way ANOVA		0.075	ns			0.00549	**																											<0.001	0.02793	0.199	0.556
			Clock	Ordinary two-way ANOVA		0.126	ns			0.735	ns																											0.0012	0.553	0.433	1
			Nfil3	Ordinary two-way ANOVA		<0.001	***			0.38	ns																											0.00153	1	0.291	1
			Cry1	Ordinary two-way ANOVA		<0.001	***			0.261	ns																											0.012	1	0.433	1
			Rorc	Ordinary two-way ANOVA		<0.001	***			0.559	ns																											0.716	1	1	1
			Dpb	Ordinary two-way ANOVA		0.0164	*			<0.001	***																											<0.001	0.00121	0.124	0.29
4F	Microbiome 16S	fecal	Beta diversity	PERMANOVA		0.022	*			0.001	**
4G	Microbiome 16S	fecal	OTU rhythmicity	Chi squared	<0.001
5A	in vivo characterisation	whole animal	weight	Three-way ANOVA		0.1963	ns	<0.001	***	<0.001	***
5B	in vivo characterisation	whole animal	composite score	Mixed-effects analysis		0.1493	ns	<0.001	***	<0.001	***
5C	ex vivo characterisation	colon	colon length	Ordinary one-way ANOVA, Šídák multiple comparisons test				<0.001	***																			<0.001	<0.001
5D	Histology	colon	H&E	Ordinary one-way ANOVA, Šídák multiple comparisons test				<0.001	***																			<0.001	<0.001
5E	Bioplex	plasma	Eotaxin	Ordinary two-way ANOVA, Šídák multiple comparisons test		>0.9999	ns
			G-CSF	Ordinary two-way ANOVA, Šídák multiple comparisons test		0.9762	ns
			GM-CSF	Ordinary two-way ANOVA, Šídák multiple comparisons test		>0.9999	ns
			IFN-g	Ordinary two-way ANOVA, Šídák multiple comparisons test		>0.9999	ns
			IL-1a	Ordinary two-way ANOVA, Šídák multiple comparisons test		>0.9999	ns
			IL-1b	Ordinary two-way ANOVA, Šídák multiple comparisons test		>0.9999	ns
			IL-2	Ordinary two-way ANOVA, Šídák multiple comparisons test		>0.9999	ns
			IL-3	Ordinary two-way ANOVA, Šídák multiple comparisons test		>0.9999	ns
			IL-4	Ordinary two-way ANOVA, Šídák multiple comparisons test		>0.9999	ns
			IL-5	Ordinary two-way ANOVA, Šídák multiple comparisons test		>0.9999	ns
			IL-6	Ordinary two-way ANOVA, Šídák multiple comparisons test		0.0301	*
			IL-9	Ordinary two-way ANOVA, Šídák multiple comparisons test		>0.9999	ns
			IL-10	Ordinary two-way ANOVA, Šídák multiple comparisons test		>0.9999	ns
			IL-12(p40)	Ordinary two-way ANOVA, Šídák multiple comparisons test		>0.9999	ns
			IL-12(p70)	Ordinary two-way ANOVA, Šídák multiple comparisons test		>0.9999	ns
			IL-13	Ordinary two-way ANOVA, Šídák multiple comparisons test		>0.9999	ns
			IL-17A	Ordinary two-way ANOVA, Šídák multiple comparisons test		>0.9999	ns
			CXCL1 (KC)	Ordinary two-way ANOVA, Šídák multiple comparisons test		>0.9999	ns
			MCP-1	Ordinary two-way ANOVA, Šídák multiple comparisons test		>0.9999	ns
			MIP-1a	Ordinary two-way ANOVA, Šídák multiple comparisons test		>0.9999	ns
			MIP-1b	Ordinary two-way ANOVA, Šídák multiple comparisons test		>0.9999	ns
			CCL5 (RANTES)	Ordinary two-way ANOVA, Šídák multiple comparisons test		>0.9999	ns
			TNF-a	Ordinary two-way ANOVA, Šídák multiple comparisons test		>0.9999	ns
5F	qPCR	colon	Il1b	Three-way ANOVA, Šídák multiple comparisons test		0.0943	ns	0.0074	**	0.9372	ns																															ns
			Cxcl1	Three-way ANOVA, Šídák multiple comparisons test		0.13	ns	0.0019	**	0.5123	ns																															ns
			Tnfa	Three-way ANOVA, Šídák multiple comparisons test		0.0672	ns	<0.001	***	0.0996	ns																															water-DSS, p<0.001 for all genotypes and timepoints
			Ifng	Three-way ANOVA, Šídák multiple comparisons test		0.0151	*	0.01	**	0.8193	ns																															ns
			Ccl2	Three-way ANOVA, Šídák multiple comparisons test		0.2805	ns	0.0232	*	0.5442	ns																															ns
			Il10	Three-way ANOVA, Šídák multiple comparisons test		0.1293	ns	0.4301	ns	0.456	ns																															ns
			Il6	Three-way ANOVA, Šídák multiple comparisons test		0.2718	ns	0.0425	*	0.7122	ns																															ns
			Cxcl5	Three-way ANOVA, Šídák multiple comparisons test		0.5027	ns	<0.001	***	0.2932	ns																															0:wt water vs 12:cre water: p = 0.0167; 0:cre water vs 0: cre dss: p = 0.0084; 12:wt water vs 12 wt dss: p = 0.0251
6A	Flow cytometry	colon	T cells	Ordinary two-way ANOVA, Šídák multiple comparisons test				<0.001	***	0.0011	**			0.0525	ns	0.0256	0.0077	<0.001	0.0015
			CD4+ T cells	Ordinary two-way ANOVA, Šídák multiple comparisons test				<0.001	***	<0.001	***			0.15	ns	0.31	0.04	<0.001	0.05
			Tregs	Ordinary two-way ANOVA, Šídák multiple comparisons test				<0.001	***	0.03	*			0.01	*	0.003	<0.001	<0.001	0.003
6B	Flow cytometry	colon	Leukocytes	Three-way ANOVA, Šídák multiple comparisons test		0.9	ns	<0.001	***	0.002	**																			Naïve: >0.99; Colitis: <0.001	Naïve: 0.95; Colitis: 0.05
			Tregs	Three-way ANOVA, Šídák multiple comparisons test		>0.99	ns	<0.001	***	<0.001	***																			Naïve: 0.99; Colitis: <0.001	Naïve: >0.99; Colitis: <0.001
6C	Flow cytometry	colon	Helios+ Tregs (count)	Ordinary two-way ANOVA, Šídák multiple comparisons test				<0.001	***	<0.001	***			<0.001	***																	0.8495	<0.001
			Helios+ Tregs (% CD4)	Ordinary two-way ANOVA, Šídák multiple comparisons test				<0.001	***	<0.001	***			<0.001	***																	0.3	<0.001
			Helios+ Tregs (% Tregs)	Ordinary two-way ANOVA, Šídák multiple comparisons test				<0.001	***	0.9666	ns			0.2895	ns																	0.7016	0.6924
6D	Flow cytometry	colon	Ki67+ Tregs	Ordinary two-way ANOVA, Šídák multiple comparisons test				<0.001	***	0.1027	ns			0.0383	*																	0.9185	0.0245
			ICOS+ Tregs	Ordinary two-way ANOVA, Šídák multiple comparisons test				<0.001	***	0.02	*			0.18	ns																	0.7	0.03
			OX-40+ Tregs	Ordinary two-way ANOVA, Šídák multiple comparisons test				<0.001	***	<0.001	***			0.64	ns																	0.003	0.01
			LAG-3+ Tregs	Ordinary two-way ANOVA, Šídák multiple comparisons test				<0.001	***	0.07	ns			0.18	ns																	<0.001	<0.001
			PD-1+ Tregs	Ordinary two-way ANOVA, Šídák multiple comparisons test				0.002	**	0.71	ns			0.85	ns																	>0.99	0.91
6E	qPCR	Treg	Bmal1	Ordinary two-way ANOVA, Šídák multiple comparisons test						0.003	**	0.006	**	0.009	**																			<0.001	0.93
			Reverba	Ordinary two-way ANOVA, Šídák multiple comparisons test						<0.001	***	<0.001	***	<0.001	***																			<0.001	>0.99
			Cry1	Ordinary two-way ANOVA, Šídák multiple comparisons test						0.003	**	0.002	**	0.002	**																			0.002	0.69
			Per1	Ordinary two-way ANOVA, Šídák multiple comparisons test						0.0463	*	0.0047	**	0.0044	**																			<0.001	>0.99
			Per2	Ordinary two-way ANOVA, Šídák multiple comparisons test						0.044	*	0.5295	ns	0.5778	ns																			0.4296	0.1573
